# Mesenchymal-Epithelial Transition Regulates Initiation of Pluripotency Exit before Gastrulation

**DOI:** 10.1101/655654

**Authors:** Sofiane Hamidi, Yukiko Nakaya, Hiroki Nagai, Cantas Alev, Takeya Kasukawa, Sapna Chhabra, Ruda Lee, Hitoshi Niwa, Aryeh Warmflash, Tatsuo Shibata, Guojun Sheng

## Abstract

The pluripotent epiblast gives rise to all tissues and organs in an adult body. Its differentiation starts at gastrulation when the epiblast generates mesoderm and endoderm germ layers through a process called epithelial-mesenchymal transition (EMT). Although gastrulation EMT coincides with loss of epiblast pluripotency, pluripotent cells in development and in vitro can adopt either mesenchymal or epithelial morphology. The relationship between epiblast’s cellular morphology and its pluripotency is not well understood. In this work, using chicken epiblast and mammalian pluripotency stem cell (PSC) models, we show that PSCs undergo a mesenchymal-epithelial transition (MET) prior to EMT-associated pluripotency loss. Epiblast MET and its subsequent EMT are two distinct processes. The former, a partial MET, is associated with reversible initiation of pluripotency exit; whereas the latter, a full EMT, is associated with complete and irreversible pluripotency loss. We provide evidence that integrin-mediated cell-matrix interaction is a key player in pluripotency exit regulation. We propose that epiblast partial MET is an evolutionarily conserved process among all amniotic vertebrates and its developmental function is to mediate planar symmetry-breaking within an epithelialized epiblast, taking place after epiblast MET but before gastrulation EMT.
