## Supplementary material for "Mesenchymal-Epithelial Transition Regulates Initiation of Pluripotency Exit before Gastrulation": sup table 3

### Sheet: Cage ZENBU galGAL5
	galGal5 CAGE	HH1						HH7
	ITGA1	0.404	0.319	0.276	0.733	0.596	0.49	0.24			ITGA3	7.345	7.648	11.608	13.444	22.662	27.169	29.096
	ITGA2	4.52	1.912	1.935	1.222	0.596	2.101	2.164			ITGA4	12.026	5.418	9.673	11.977	14.313	29.48	20.92
	ITGA3	7.345	7.648	11.608	13.444	22.662	27.169	29.096			ITGA6	43.421	19.758	22.11	18.821	17.891	21.007	17.794
	ITGA4	12.026	5.418	9.673	11.977	14.313	29.48	20.92			ITGAV	10.815	10.242	16.582	26.398	56.356	70.513	63.482
	ITGA6	43.421	19.758	22.11	18.821	17.891	21.007	17.794			ITGB1	137.044	58.318	77.108	79.912	161.542	117.585	97.237
	ITGA7	0	0	0	0	0	0	0			ITGB3	23.163	16.89	28.19	18.821	19.382	20.096	17.073
	ITGA8	3.149	0.637	0.553	0.733	0.596	4.201	3.607			ITGB5	44.228	29	33.994	62.574	84.683	124.08	73.821
	ITGA9	4.52	3.824	2.764	5.622	11.927	12.044	12.744			ITGB8	2.744	1.912	0.553	1.955	2.982	5.182	4.809
	ITGA11	0.888	0.319	0.27	0.489	0.596	0.84	0.481
	ITGAD	0.726	0	0	0.733	0	0.91	0.481
	ITGAV	10.815	10.242	16.582	26.398	56.356	70.513	63.482
	ITGB1	137.044	58.318	77.108	79.912	161.542	117.585	97.237
	ITGB2	0.646	0.637	0.276	0.489	0.596	1.05	0.962
	ITGB3	23.163	16.89	28.19	18.821	19.382	20.096	17.073
	ITGB4	0.646	0.837	1.935	3.422	1.491	1.47	3.366
	ITGB5	44.228	29	33.994	62.574	84.683	124.08	73.821
	ITGB6	0	0	0	0	0	0	0
	ITGB8	2.744	1.912	0.553	1.955	2.982	5.182	4.809

### Sheet: Affymetrix Gal
ITGA3	Gga.889.1.S1_at	8.75263	8.81139	9.33416	9.34669	9.03208	gb:NM_204146.1 /DB_XREF=gi:45383819 /GEN=ITGA3 /TID=Gga.889.1 /CNT=10 /FEA=FLmRNA /TIER=FL /STK=3 /LL=373946 /UG=Gga.889 /DEF=Gallus gallus integrin, alpha 3 (antigen CD49C, alpha 3 subunit of VLA-3 receptor) (ITGA3), mRNA. /PROD=integrin, alpha 3 (antigen CD49C, alpha 3subunit of VLA-3 receptor) /FL=gb:AF330146.1 gb:NM_204146.1 /REP_ORG=G. gallus	integrin, alpha 3 (antigen CD49C, alpha 3 subunit of VLA-3 receptor)
ITGA4	Gga.4999.2.S1_at	10.505	10.5803	10.8841	11.5323	9.8066	gb:AF074605.1 /DB_XREF=gi:6625554 /TID=Gga.4999.2 /CNT=35 /FEA=mRNA /TIER=ConsEnd /STK=0 /UG=Gga.4999 /UG_TITLE=Finished cDNA, clone ChEST608m16 /DEF=Gallus gallus integrin alpha4 subunit, mRNA sequence. /REP_ORG=G. gallus	integrin, alpha 4 (antigen CD49D, alpha 4 subunit of VLA-4 receptor)
ITGA9	GgaAffx.11665.1.S1_at	7.07004	7.86402	8.50691	8.42495	6.90683	gb:AJ719562 /TID=GgaAffx.11665.1 /CNT=1 /FEA=mRNA /TIER=ConsEnd /STK=0 /NOTE=sequence(s) not in UniGene /DEF=Gallus gallus mRNA for hypothetical protein, clone 3g3 /REP_ORG=G. gallus	integrin, alpha 9
ITGAV	Gga.815.1.S1_at	6.28644	6.25994	6.47237	6.76185	5.4035	gb:NM_205439.1 /DB_XREF=gi:45382132 /GEN=LOC396420 /TID=Gga.815.1 /CNT=11 /FEA=FLmRNA /TIER=FL /STK=2 /LL=396420 /UG=Gga.815 /DEF=Gallus gallus vitronectin receptor alpha subunit (LOC396420), mRNA. /PROD=vitronectin receptor alpha subunit /FL=gb:M60517.1 gb:NM_205439.1 /REP_ORG=G. gallus	integrin, alpha V (vitronectin receptor, alpha polypeptide, antigen CD51)
ITGB1	Gga.111.1.S1_s_at	9.97286	9.77584	9.98356	9.8634	9.47715	gb:BU144093 /DB_XREF=gi:25361365 /DB_XREF=603228216F1 /CLONE=ChEST219p4 /TID=Gga.111.1 /CNT=2 /FEA=mRNA /TIER=ConsEnd /STK=0 /LL=395211 /UG_GENE=LOC395211 /UG=Gga.111 /UG_TITLE=integrin beta1D /REP_ORG=G. gallus	integrin, beta 1 (fibronectin receptor, beta polypeptide, antigen CD29 includes MDF2, MSK12)
ITGB3	Gga.1039.2.S1_at	5.8558	5.46719	5.0453	5.15665	5.28808	gb:CR389119.1 /DB_XREF=gi:46427764 /TID=Gga.1039.2 /CNT=2 /FEA=mRNA /TIER=ConsEnd /STK=0 /LL=374209 /UG_GENE=ITGB3 /UG=Gga.1039 /UG_TITLE=integrin, beta 3 (platelet glycoprotein IIIa, antigen CD61) /DEF=Gallus gallus finished cDNA, clone ChEST349o11. /REP_ORG=G. gallus	Integrin, beta 3 (platelet glycoprotein IIIa, antigen CD61)
ITGB5	Gga.9473.1.S1_at	10.3372	10.6952	11.2004	11.0355	10.3694	gb:NM_204483.1 /DB_XREF=gi:45383196 /GEN=LOC395142 /TID=Gga.9473.1 /CNT=27 /FEA=FLmRNA /TIER=FL /STK=2 /LL=395142 /UG=Gga.9473 /DEF=Gallus gallus integrin beta-5 (LOC395142), mRNA. /PROD=integrin beta-5 /FL=gb:AY434090.1 gb:NM_204483.1 /REP_ORG=G. gallus	integrin, beta 5
ITGB8	GgaAffx.23361.1.S1_at	5.61372	5.51582	5.65084	6.37197	5.53686	ens:ENSGALT00000017677.1 /GEN=ENSGALG00000010875.1 /TID=GgaAffx.23361.1 /CNT=1 /FEA=mRNA /TIER=ConsEnd /STK=0 /NOTE=sequence(s) not in UniGene /DEF=assembly=WASHUC1|chr=2|strand=forward|cdna /REP_ORG=G. gallus	integrin, beta 8
	0.5h	5h	9h	14h	Epi
ITGA3	431.324	449.255	645.45	651.08	523.513
ITGA4	1453.17	1531.01	1889.86	2961.98	895.53
ITGA9	134.367	232.974	363.778	343.686	119.995
ITGAV	78.0564	76.6356	88.7928	108.522	42.3269
ITGB1	1004.91	876.639	1012.4	931.492	712.7
ITGB3	57.9123	44.2373	33.0208	35.6702	39.0725
ITGB5	1293.58	1657.94	2353.16	2099	1322.84
ITGB8	48.9665	45.7538	50.2425	82.8237	46.426

### Sheet: Cage data Human iPSC
	ITGA2	iPSC+CCL2	0	1.263	1.705	ipsc	0	0	0
	ITGA3	iPSC+CCL2	2.349	2.525	0	ipsc	0	2.033	0
	ITGA5	iPSC+CCL2	4.698	6.314	2.274	ipsc	4.546	5.421	0				iPSC+CCL2					ipsc
	ITGA6	iPSC+CCL2	65.384	58.506	47.18	ipsc	62.128	61.663	25.256				ITGA6	65.384	58.506	47.18		ITGA6	62.128	61.663	25.256
	ITGA7	iPSC+CCL2	35.629	30.305	31.401	ipsc	18.184	25.072	66.054				ITGA7	35.629	30.305	31.401		ITGA7	18.184	25.072	66.054
	ITGA9	iPSC+CCL2	0	0	0	ipsc	0	2.033	0				ITGB1	79.088	65.24	77.307		ITGB1	37.883	58.275	24.285
	ITGAV	iPSC+CCL2	12.92	23.571	10.8	ipsc	0	12.875	42.741
	ITGB1	iPSC+CCL2	79.088	65.24	77.307	ipsc	37.883	58.275	24.285				ITGA6	57.0233	9.19212			ITGA6	49.6823	21.1551
													ITGA7	32.445	2.81135			ITGA7	36.4367	25.8795
													ITGB1	73.8783	7.53383			ITGB1	40.1477	17.1078

### Sheet: iPSC 201B7 affymetrix data
data	https://www.ncbi.nlm.nih.gov/geo/query/acc.cgi?view=data&acc=GSM701542&id=6961&db=GeoDb_blob59
annotation	http://www.ihes.fr/~zinovyev/princmanif2006/Data1/d1_gene_info.txt
	ITGA2	205032_at	56.4677
	ITGA3	201474_s_at	84.5392
	ITGA4	1562067_at	6.29342	205884_at	1.67276	205885_s_at	7.89944
	ITGA5	201389_at	103.875
	ITGA6	201656_at	1587.59	215177_s_at	467.673
	ITGA7	209663_s_at	136.963	216331_at	489.039
	ITGA6	214265_at	22.2698	239092_at	8.77047	242071_x_at	1.44297
	ITGA9	1555335_at	0.277815	1555336_a_at	21.3485	206009_at	38.2776	227297_at	269.777
	ITGA10	206766_at	49.9308
	ITGA11	1554819_a_at	12.5815	222899_at	21.3884
	ITGAD	1560686_at	24.5102
	ITGAX	1563003_at	1.03908	210184_at	4.56294
	ITGAV	202351_at	1609.73
	ITGAE	205055_at	1765.56
	ITGAL	213475_s_at	32.7896
	ITGB1	1553678_a_at	2352.15	1561042_at	28.8095	211945_s_at	6216.38	215878_at	15.0087	216178_x_at	54.7579	1553530_a_at	1715.66
	ITGB2	1555349_a_at	4.54667	202803_s_at	17.2711	229040_at	0.818948	229041_s_at	13.9656	236988_x_at	5.16531
	ITGB3	204625_s_at	10.0026	204626_s_at	5.43484	204627_s_at	8.27245	204628_s_at	37.6313	211579_at	2.29144	215240_at	2.13329	216261_at	20.2304
	ITGB4	204989_s_at	4.883	204990_s_at	21.9317	211905_s_at	28.6696	214292_at	23.2249
	ITGB5	201124_at	312.698	201125_s_at	2403.18
	ITGB6	1557515_at	1.00573	208083_s_at	0.951206	208084_at	2.39083
	ITGB7	205718_at	1.78904
	ITGB8	205816_at	1.84018	211488_s_at	26.3527	242982_x_at	27.1094
	ITGA2	56.4677
	ITGA3	84.5392
	ITGA4	2.41052
	ITGA5	103.875
	ITGA6	559.959
	ITGA7	176.038
	ITGA6	7.62804
	ITGA9	93.6783
	ITGA10	49.9308
	ITGA11	4.40345
	ITGAD	24.5102
	ITGAX	1.76193
	ITGAV	1609.73
	ITGAE	1765.56
	ITGAL	32.7896
	ITGB1	1702.54
	ITGB2	5.81187
	ITGB3	9.51181
	ITGB4	7.39715
	ITGB5	1045.24
	ITGB6	0.627716
	ITGB7	1.78904
	ITGB8	11.0626
